# Incorporating exon-exon junction reads enhances differential splicing detection

**DOI:** 10.1101/2025.01.29.631417

**Authors:** Mai T. Pham, Michael J.G. Milevskiy, Jane E. Visvader, Yunshun Chen

**Affiliations:** ACRF Cancer Biology and Stem Cells Division, The Walter and Eliza Hall Institute of Medical Research, Parkville, VIC 3052, Australia; Bioinformatics Division, The Walter and Eliza Hall Institute of Medical Research, Parkville, VIC 3052, Australia; Department of Medical Biology, The University of Melbourne, Parkville, VIC 3010, Australia

## Abstract

**Motivation:** RNA sequencing (RNA-seq) is a gold standard technology for studying gene and transcript expression. Different transcripts from the same gene are usually determined by varying combinations of exons within the gene, formed by splicing events. One method of studying differential alternative splicing between groups in short-read RNA-seq experiments is through differential exon usage (DEU) analyses, which use exon-level read counts along with downstream statistical testing strategies. Popular pipelines for these analyses include *Rsubread* for read alignment and exon-level count quantification, and *edgeR* and *limma* for statistical testing of differential splicing. However, the standard *Rsubread::featureCounts* count summarization method does not consider exon-junction information, which may reduce the statistical power in differential splicing analyses.

**Results:** A new feature quantification approach is proposed to incorporate both exon and exon-junction reads into the popular *Rsubread-edgeR* and *Rsubread-limma* frameworks for detecting differential splicing events. This new Differential Exon-Junction Usage (DEJU) analysis pipeline demonstrates increased statistical power compared to existing popular methods while effectively controlling the false discovery rate.

**Availability and implementation:** Data and code to reproduce the results shown in this article are available from https://github.com/TamPham271299/DEJU.
