## Supplementary Table 1 for "Incorporating exon-exon junction reads enhances differential splicing detection"

### Sheet: Balanced, n=3
Method	Splicing_pattern	TP.mean	TP.sd	FP.mean	FP.sd	FN.mean	FN.sd	FDR.mean	FDR.sd	FNR.mean	FNR.sd	Precision.mean	Precision.sd	Sensitivity.mean	Sensitivity.sd
DEU-edgeR (simes)	ES	241.35	3.13344	1.45	1.19097	8.65	3.13344	0.00595932	0.0048784	0.0346	0.0125337	0.994041	0.0048784	0.9654	0.0125337
DEU-edgeR (F)	ES	224.9	4.58717	2.4	1.3917	25.1	4.58717	0.0105325	0.00608165	0.1004	0.0183487	0.989468	0.00608165	0.8996	0.0183487
DEJU-edgeR (simes)	ES	244.25	1.99671	5.65	2.71981	5.75	1.99671	0.0224911	0.0104014	0.023	0.00798683	0.977509	0.0104014	0.977	0.00798683
DEJU-edgeR (F)	ES	238.1	3.14392	8.3	3.24605	11.9	3.14392	0.0335147	0.0125558	0.0476	0.0125757	0.966485	0.0125558	0.9524	0.0125757
DEU-limma (simes)	ES	241.2	3.15561	4.05	1.57196	8.8	3.15561	0.0164627	0.00627644	0.0352	0.0126225	0.983537	0.00627644	0.9648	0.0126225
DEU-limma (F)	ES	220.65	4.54539	1.95	0.944513	29.35	4.54539	0.00874314	0.00420913	0.1174	0.0181815	0.991257	0.00420913	0.8826	0.0181815
DEJU-limma (simes)	ES	243.85	2.56032	10.95	3.61976	6.15	2.56032	0.0427671	0.013456	0.0246	0.0102413	0.957233	0.013456	0.9754	0.0102413
DEJU-limma (F)	ES	235.2	4.03407	7.5	2.70477	14.8	4.03407	0.0307497	0.0105069	0.0592	0.0161363	0.96925	0.0105069	0.9408	0.0161363
DEXSeq	ES	228.15	3.95068	21.95	5.67984	21.85	3.95068	0.0873807	0.0209951	0.0874	0.0158027	0.912619	0.0209951	0.9126	0.0158027
JunctionSeq	ES	166	6.91299	41.45	6.15138	84	6.91299	0.199487	0.0258761	0.336	0.027652	0.800513	0.0258761	0.664	0.027652
DEU-edgeR (simes)	MXE	244.35	2.5808	1.95	1.73129	5.65	2.5808	0.00788127	0.00695093	0.0226	0.0103232	0.992119	0.00695093	0.9774	0.0103232
DEU-edgeR (F)	MXE	241.7	2.57723	4.7	2.43007	8.3	2.57723	0.0189987	0.00972117	0.0332	0.0103089	0.981001	0.00972117	0.9668	0.0103089
DEJU-edgeR (simes)	MXE	247.6	1.0463	7.7	3.35763	2.4	1.0463	0.0299987	0.0127874	0.0096	0.00418519	0.970001	0.0127874	0.9904	0.00418519
DEJU-edgeR (F)	MXE	247.4	1.75919	16.35	4.2087	2.6	1.75919	0.0617605	0.0148113	0.0104	0.00703675	0.938239	0.0148113	0.9896	0.00703675
DEU-limma (simes)	MXE	244.8	2.30788	8.2	2.76444	5.2	2.30788	0.0323191	0.0106356	0.0208	0.00923152	0.967681	0.0106356	0.9792	0.00923152
DEU-limma (F)	MXE	240.3	2.77394	4.45	2.23548	9.7	2.77394	0.0181022	0.00894709	0.0388	0.0110958	0.981898	0.00894709	0.9612	0.0110958
DEJU-limma (simes)	MXE	247.7	1.12858	16.1	4.45917	2.3	1.12858	0.0607676	0.0159168	0.0092	0.0045143	0.939232	0.0159168	0.9908	0.0045143
DEJU-limma (F)	MXE	247	1.86378	14.9	4.02492	3	1.86378	0.0566709	0.0143466	0.012	0.00745513	0.943329	0.0143466	0.988	0.00745513
DEXSeq	MXE	225.85	2.88873	34.1	6.91984	24.15	2.88873	0.130681	0.0238466	0.0966	0.0115549	0.869319	0.0238466	0.9034	0.0115549
JunctionSeq	MXE	165.7	6.22474	53.5	6.37016	84.3	6.22474	0.243842	0.0260842	0.3372	0.024899	0.756158	0.0260842	0.6628	0.024899
DEU-edgeR (simes)	ASS	9.5	2.92898	1.45	1.05006	240.5	2.92898	0.127603	0.0648213	0.962	0.0117159	0.872397	0.0648213	0.038	0.0117159
DEU-edgeR (F)	ASS	27.4	4.25997	2.3	1.34164	222.6	4.25997	0.0766806	0.0412805	0.8904	0.0170399	0.923319	0.0412805	0.1096	0.0170399
DEJU-edgeR (simes)	ASS	209.85	5.10186	5.75	2.4468	40.15	5.10186	0.0265863	0.0111541	0.1606	0.0204074	0.973414	0.0111541	0.8394	0.0204074
DEJU-edgeR (F)	ASS	183.9	7.97298	6.65	2.56032	66.1	7.97298	0.034814	0.0130699	0.2644	0.0318919	0.965186	0.0130699	0.7356	0.0318919
DEU-limma (simes)	ASS	50.2	5.84538	2.5	1.39548	199.8	5.84538	0.0473874	0.0259187	0.7992	0.0233815	0.952613	0.0259187	0.2008	0.0233815
DEU-limma (F)	ASS	23.95	4.43046	2.1	1.51831	226.05	4.43046	0.0776663	0.0477196	0.9042	0.0177218	0.922334	0.0477196	0.0958	0.0177218
DEJU-limma (simes)	ASS	219.2	4.7639	8.7	2.71642	30.8	4.7639	0.0380875	0.0115043	0.1232	0.0190556	0.961912	0.0115043	0.8768	0.0190556
DEJU-limma (F)	ASS	177.1	8.20077	6.3	2.29645	72.9	8.20077	0.0342794	0.0122926	0.2916	0.0328031	0.965721	0.0122926	0.7084	0.0328031
DEXSeq	ASS	177.05	6.09119	9.05	2.23548	72.95	6.09119	0.0484644	0.0109418	0.2918	0.0243648	0.951536	0.0109418	0.7082	0.0243648
JunctionSeq	ASS	154.35	5.7608	23.25	4.36342	95.65	5.7608	0.130426	0.021485	0.3826	0.0230432	0.869574	0.021485	0.6174	0.0230432
DEU-edgeR (simes)	IR	3.35	1.75544	2	1.21395	246.65	1.75544	0.379762	0.188623	0.9866	0.00702177	0.620238	0.188623	0.0134	0.00702177
DEU-edgeR (F)	IR	4.4	2.06219	3.3	1.41793	245.6	2.06219	0.444603	0.151023	0.9824	0.00824876	0.555397	0.151023	0.0176	0.00824876
DEJU-edgeR (simes)	IR	216.4	6.83181	6.8	2.19089	33.6	6.83181	0.0303755	0.00945214	0.1344	0.0273273	0.969624	0.00945214	0.8656	0.0273273
DEJU-edgeR (F)	IR	203.7	6.19083	7.6	2.16187	46.3	6.19083	0.0358431	0.00963629	0.1852	0.0247633	0.964157	0.00963629	0.8148	0.0247633
DEU-limma (simes)	IR	4.75	2.4034	3.2	1.73509	245.25	2.4034	0.414718	0.161841	0.981	0.00961359	0.585282	0.161841	0.019	0.00961359
DEU-limma (F)	IR	4	1.89181	3.1	1.44732	246	1.89181	0.450216	0.157734	0.984	0.00756724	0.549784	0.157734	0.016	0.00756724
DEJU-limma (simes)	IR	220.1	5.94625	9.65	2.43386	29.9	5.94625	0.0419147	0.0100485	0.1196	0.023785	0.958085	0.0100485	0.8804	0.023785
DEJU-limma (F)	IR	197.8	6.0315	7.15	2.15883	52.2	6.0315	0.0347633	0.00988191	0.2088	0.024126	0.965237	0.00988191	0.7912	0.024126
DEXSeq	IR	15.9	4.45917	5.9	2.48998	234.1	4.45917	0.270623	0.090095	0.9364	0.0178367	0.729377	0.090095	0.0636	0.0178367
JunctionSeq	IR	160.35	7.86247	19.7	4.82428	89.65	7.86247	0.108883	0.0236193	0.3586	0.0314499	0.891117	0.0236193	0.6414	0.0314499

### Sheet: Balanced, n=5
Method	Splicing_pattern	TP.mean	TP.sd	FP.mean	FP.sd	FN.mean	FN.sd	FDR.mean	FDR.sd	FNR.mean	FNR.sd	Precision.mean	Precision.sd	Sensitivity.mean	Sensitivity.sd
DEU-edgeR (simes)	ES	246.1	2.04939	1.8	1.79473	3.9	2.04939	0.00720761	0.00715227	0.0156	0.00819756	0.992792	0.00715227	0.9844	0.00819756
DEU-edgeR (F)	ES	241.35	3.19992	2.65	2.059	8.65	3.19992	0.0107943	0.00832998	0.0346	0.0127997	0.989206	0.00832998	0.9654	0.0127997
DEJU-edgeR (simes)	ES	247.8	1.43637	7.35	3.18343	2.2	1.43637	0.0286801	0.0121817	0.0088	0.00574548	0.97132	0.0121817	0.9912	0.00574548
DEJU-edgeR (F)	ES	245.5	2.18849	9.35	3.77352	4.5	2.18849	0.0365245	0.0143494	0.018	0.00875395	0.963476	0.0143494	0.982	0.00875395
DEU-limma (simes)	ES	246.2	1.85245	3.95	2.21181	3.8	1.85245	0.0157147	0.00870894	0.0152	0.00740981	0.984285	0.00870894	0.9848	0.00740981
DEU-limma (F)	ES	239.6	3.28313	2.3	2.00263	10.4	3.28313	0.00945389	0.00820528	0.0416	0.0131325	0.990546	0.00820528	0.9584	0.0131325
DEJU-limma (simes)	ES	247.5	1.46898	11.35	3.86992	2.5	1.46898	0.0436546	0.0143078	0.01	0.00587591	0.956345	0.0143078	0.99	0.00587591
DEJU-limma (F)	ES	244.55	2.03845	8.5	3.50188	5.45	2.03845	0.0334212	0.0133644	0.0218	0.00815379	0.966579	0.0133644	0.9782	0.00815379
DEXSeq	ES	229.4	3.34664	13.95	3.99309	20.6	3.34664	0.0571102	0.0152161	0.0824	0.0133866	0.94289	0.0152161	0.9176	0.0133866
JunctionSeq	ES	165.3	5.48779	35.9	5.64661	84.7	5.48779	0.178009	0.0249357	0.3388	0.0219511	0.821991	0.0249357	0.6612	0.0219511
DEU-edgeR (simes)	MXE	246.15	1.69442	2.35	1.69442	3.85	1.69442	0.00940392	0.00672892	0.0154	0.00677767	0.990596	0.00672892	0.9846	0.00677767
DEU-edgeR (F)	MXE	246.05	1.66938	5.1	1.94395	3.95	1.66938	0.0202353	0.00750889	0.0158	0.00667754	0.979765	0.00750889	0.9842	0.00667754
DEJU-edgeR (simes)	MXE	248.35	1.46089	10.3	3.70064	1.65	1.46089	0.0395876	0.0136292	0.0066	0.00584357	0.960412	0.0136292	0.9934	0.00584357
DEJU-edgeR (F)	MXE	248.4	1.50088	16.4	4.23519	1.6	1.50088	0.0616537	0.0148369	0.0064	0.00600351	0.938346	0.0148369	0.9936	0.00600351
DEU-limma (simes)	MXE	246.65	1.49649	6.85	2.45539	3.35	1.49649	0.0269214	0.0093611	0.0134	0.00598595	0.973079	0.0093611	0.9866	0.00598595
DEU-limma (F)	MXE	245.95	1.57196	4.85	2.03328	4.05	1.57196	0.0192636	0.00787476	0.0162	0.00628783	0.980736	0.00787476	0.9838	0.00628783
DEJU-limma (simes)	MXE	248.7	1.34164	16.6	4.8057	1.3	1.34164	0.0622393	0.0167734	0.0052	0.00536656	0.937761	0.0167734	0.9948	0.00536656
DEJU-limma (F)	MXE	248.35	1.49649	15.15	3.96398	1.65	1.49649	0.057241	0.014062	0.0066	0.00598595	0.942759	0.014062	0.9934	0.00598595
DEXSeq	MXE	227.9	4.11544	19.2	4.08592	22.1	4.11544	0.077407	0.0149352	0.0884	0.0164618	0.922593	0.0149352	0.9116	0.0164618
JunctionSeq	MXE	164.15	7.21311	45.65	6.89222	85.85	7.21311	0.217163	0.0284589	0.3434	0.0288524	0.782837	0.0284589	0.6566	0.0288524
DEU-edgeR (simes)	ASS	35.4	5.3744	1.7	0.864505	214.6	5.3744	0.0466718	0.0245758	0.8584	0.0214976	0.953328	0.0245758	0.1416	0.0214976
DEU-edgeR (F)	ASS	56.65	6.19231	2.8	1.50787	193.35	6.19231	0.0462203	0.0229812	0.7734	0.0247693	0.95378	0.0229812	0.2266	0.0247693
DEJU-edgeR (simes)	ASS	231.8	3.50338	6.55	3.20321	18.2	3.50338	0.0272669	0.0128277	0.0728	0.0140135	0.972733	0.0128277	0.9272	0.0140135
DEJU-edgeR (F)	ASS	216.5	4.86123	7.15	3.15019	33.5	4.86123	0.0317151	0.0133689	0.134	0.0194449	0.968285	0.0133689	0.866	0.0194449
DEU-limma (simes)	ASS	91.6	7.79609	2.65	1.03999	158.4	7.79609	0.0281452	0.0104586	0.6336	0.0311843	0.971855	0.0104586	0.3664	0.0311843
DEU-limma (F)	ASS	50.15	5.7425	2.5	1.27733	199.85	5.7425	0.0469363	0.0227795	0.7994	0.02297	0.953064	0.0227795	0.2006	0.02297
DEJU-limma (simes)	ASS	236.85	2.94288	9.15	3.51351	13.15	2.94288	0.0369283	0.0136389	0.0526	0.0117715	0.963072	0.0136389	0.9474	0.0117715
DEJU-limma (F)	ASS	211.95	5.18576	6.9	2.90009	38.05	5.18576	0.031345	0.0126309	0.1522	0.020743	0.968655	0.0126309	0.8478	0.020743
DEXSeq	ASS	200.8	5.10521	7.7	2.92179	49.2	5.10521	0.0367075	0.0134174	0.1968	0.0204208	0.963293	0.0134174	0.8032	0.0204208
JunctionSeq	ASS	156.75	5.54289	24.45	6.34512	93.25	5.54289	0.134105	0.0307059	0.373	0.0221716	0.865895	0.0307059	0.627	0.0221716
DEU-edgeR (simes)	IR	5.95	2.23548	2.65	2.00722	244.05	2.23548	0.286459	0.155058	0.9762	0.00894192	0.713541	0.155058	0.0238	0.00894192
DEU-edgeR (F)	IR	8.05	2.94645	4.4	2.11262	241.95	2.94645	0.352768	0.137855	0.9678	0.0117858	0.647232	0.137855	0.0322	0.0117858
DEJU-edgeR (simes)	IR	233.4	3.87162	7.4	3.16893	16.6	3.87162	0.0305698	0.0127937	0.0664	0.0154865	0.96943	0.0127937	0.9336	0.0154865
DEJU-edgeR (F)	IR	226.8	4.29933	8.3	3.16394	23.2	4.29933	0.0351778	0.0130678	0.0928	0.0171973	0.964822	0.0130678	0.9072	0.0171973
DEU-limma (simes)	IR	8.6	3.21837	4.3	2.10513	241.4	3.21837	0.337292	0.159907	0.9656	0.0128735	0.662708	0.159907	0.0344	0.0128735
DEU-limma (F)	IR	7.45	2.92853	4.1	2.07491	242.55	2.92853	0.352684	0.155925	0.9702	0.0117141	0.647316	0.155925	0.0298	0.0117141
DEJU-limma (simes)	IR	234.9	3.61139	10.05	4.2112	15.1	3.61139	0.0407552	0.0165304	0.0604	0.0144455	0.959245	0.0165304	0.9396	0.0144455
DEJU-limma (F)	IR	224	4.59977	8.25	3.52248	26	4.59977	0.03537	0.0147484	0.104	0.0183991	0.96463	0.0147484	0.896	0.0183991
DEXSeq	IR	20.5	3.79057	6.15	2.45539	229.5	3.79057	0.228999	0.0750089	0.918	0.0151623	0.771001	0.0750089	0.082	0.0151623
JunctionSeq	IR	163.7	4.31765	24.8	6.57427	86.3	4.31765	0.130594	0.0290133	0.3452	0.0172706	0.869406	0.0290133	0.6548	0.0172706

### Sheet: Balanced, n=10
Method	Splicing_pattern	TP.mean	TP.sd	FP.mean	FP.sd	FN.mean	FN.sd	FDR.mean	FDR.sd	FNR.mean	FNR.sd	Precision.mean	Precision.sd	Sensitivity.mean	Sensitivity.sd
DEU-edgeR (simes)	ES	246.25	1.71295	3	1.62221	3.75	1.71295	0.0120026	0.00642434	0.015	0.00685181	0.987997	0.00642434	0.985	0.00685181
DEU-edgeR (F)	ES	246.15	1.56525	3.8	1.96281	3.85	1.56525	0.0151604	0.00771597	0.0154	0.00626099	0.98484	0.00771597	0.9846	0.00626099
DEJU-edgeR (simes)	ES	247.95	1.76143	9.7	3.19704	2.05	1.76143	0.0375242	0.011911	0.0082	0.00704572	0.962476	0.011911	0.9918	0.00704572
DEJU-edgeR (F)	ES	247.9	1.88903	11.4	2.98064	2.1	1.88903	0.0438657	0.0110785	0.0084	0.00755611	0.956134	0.0110785	0.9916	0.00755611
DEU-limma (simes)	ES	246.55	1.70062	4.95	2.30503	3.45	1.70062	0.0196255	0.00899173	0.0138	0.00680248	0.980374	0.00899173	0.9862	0.00680248
DEU-limma (F)	ES	245.75	1.83174	3.4	1.75919	4.25	1.83174	0.0136137	0.00697294	0.017	0.00732695	0.986386	0.00697294	0.983	0.00732695
DEJU-limma (simes)	ES	248.1	1.74416	13.25	2.6532	1.9	1.74416	0.0506151	0.00967628	0.0076	0.00697665	0.949385	0.00967628	0.9924	0.00697665
DEJU-limma (F)	ES	247.75	2.07428	10.55	2.99956	2.25	2.07428	0.0407351	0.011178	0.009	0.00829711	0.959265	0.011178	0.991	0.00829711
DEXSeq	ES	229.85	4.49883	8.95	3.25212	20.15	4.49883	0.0373693	0.0130638	0.0806	0.0179953	0.962631	0.0130638	0.9194	0.0179953
JunctionSeq	ES	168.15	7.30014	33.15	7.48525	81.85	7.30014	0.163854	0.0323725	0.3274	0.0292006	0.836146	0.0323725	0.6726	0.0292006
DEU-edgeR (simes)	MXE	246.9	1.48324	4.55	2.08945	3.1	1.48324	0.0180452	0.00813807	0.0124	0.00593296	0.981955	0.00813807	0.9876	0.00593296
DEU-edgeR (F)	MXE	246.9	1.51831	6.25	2.4034	3.1	1.51831	0.024618	0.00925697	0.0124	0.00607324	0.975382	0.00925697	0.9876	0.00607324
DEJU-edgeR (simes)	MXE	248.7	1.0311	11.85	3.73145	1.3	1.0311	0.045305	0.0135178	0.0052	0.00412438	0.954695	0.0135178	0.9948	0.00412438
DEJU-edgeR (F)	MXE	248.65	1.03999	17.8	4.43194	1.35	1.03999	0.0665842	0.0153717	0.0054	0.00415996	0.933416	0.0153717	0.9946	0.00415996
DEU-limma (simes)	MXE	246.95	1.46808	8.6	2.81724	3.05	1.46808	0.0335594	0.0106824	0.0122	0.00587233	0.966441	0.0106824	0.9878	0.00587233
DEU-limma (F)	MXE	246.9	1.51831	5.9	2.07491	3.1	1.51831	0.0232891	0.0080342	0.0124	0.00607324	0.976711	0.0080342	0.9876	0.00607324
DEJU-limma (simes)	MXE	248.7	1.0311	16.85	3.61685	1.3	1.0311	0.0633161	0.0127666	0.0052	0.00412438	0.936684	0.0127666	0.9948	0.00412438
DEJU-limma (F)	MXE	248.65	1.03999	16.2	3.79196	1.35	1.03999	0.0609989	0.0133104	0.0054	0.00415996	0.939001	0.0133104	0.9946	0.00415996
DEXSeq	MXE	225.9	5.00421	12.85	4.25843	24.1	5.00421	0.0535221	0.0165076	0.0964	0.0200168	0.946478	0.0165076	0.9036	0.0200168
JunctionSeq	MXE	163.9	6.35693	42.4	6.35279	86.1	6.35693	0.205147	0.0275699	0.3444	0.0254277	0.794853	0.0275699	0.6556	0.0254277
DEU-edgeR (simes)	ASS	138.2	7.52959	3.3	1.55935	111.8	7.52959	0.0233378	0.0107925	0.4472	0.0301184	0.976662	0.0107925	0.5528	0.0301184
DEU-edgeR (F)	ASS	113.95	7.77631	4.3	1.71985	136.05	7.77631	0.036337	0.0144266	0.5442	0.0311053	0.963663	0.0144266	0.4558	0.0311053
DEJU-edgeR (simes)	ASS	244.25	2.12442	9.75	3.12671	5.75	2.12442	0.0382396	0.011759	0.023	0.00849768	0.96176	0.011759	0.977	0.00849768
DEJU-edgeR (F)	ASS	238.35	2.62127	9.95	2.76205	11.65	2.62127	0.0399701	0.0107787	0.0466	0.0104851	0.96003	0.0107787	0.9534	0.0104851
DEU-limma (simes)	ASS	164.8	7.21548	4.5	1.93309	85.2	7.21548	0.0265656	0.0111557	0.3408	0.0288619	0.973434	0.0111557	0.6592	0.0288619
DEU-limma (F)	ASS	105.6	7.24315	4	1.89181	144.4	7.24315	0.0364296	0.0170428	0.5776	0.0289726	0.96357	0.0170428	0.4224	0.0289726
DEJU-limma (simes)	ASS	244.85	2.13431	12.1	3.46258	5.15	2.13431	0.0469336	0.0129403	0.0206	0.00853722	0.953066	0.0129403	0.9794	0.00853722
DEJU-limma (F)	ASS	236.6	3.01575	9.6	2.85436	13.4	3.01575	0.0388629	0.0112249	0.0536	0.012063	0.961137	0.0112249	0.9464	0.012063
DEXSeq	ASS	216.8	5.68099	7.55	3.28433	33.2	5.68099	0.0336065	0.0145542	0.1328	0.022724	0.966394	0.0145542	0.8672	0.022724
JunctionSeq	ASS	159.35	5.29424	28.4	5.15446	90.65	5.29424	0.15079	0.0250192	0.3626	0.0211769	0.84921	0.0250192	0.6374	0.0211769
DEU-edgeR (simes)	IR	8.55	2.11449	4.75	1.916	241.45	2.11449	0.35284	0.114325	0.9658	0.00845795	0.64716	0.114325	0.0342	0.00845795
DEU-edgeR (F)	IR	10.1	2.6537	6.35	2.25424	239.9	2.6537	0.385139	0.113923	0.9596	0.0106148	0.614861	0.113923	0.0404	0.0106148
DEJU-edgeR (simes)	IR	241	3.04354	10.5	3.08647	9	3.04354	0.0416449	0.0118688	0.036	0.0121742	0.958355	0.0118688	0.964	0.0121742
DEJU-edgeR (F)	IR	239.95	2.89237	11.95	3.30032	10.05	2.89237	0.0473263	0.0125637	0.0402	0.0115695	0.952674	0.0125637	0.9598	0.0115695
DEU-limma (simes)	IR	11.3	2.53606	6.5	2.11511	238.7	2.53606	0.363939	0.102888	0.9548	0.0101442	0.636061	0.102888	0.0452	0.0101442
DEU-limma (F)	IR	9.55	2.39462	6.2	2.14231	240.45	2.39462	0.391858	0.107085	0.9618	0.00957848	0.608142	0.107085	0.0382	0.00957848
DEJU-limma (simes)	IR	242	2.97357	12.9	3.72615	8	2.97357	0.0504536	0.013873	0.032	0.0118943	0.949546	0.013873	0.968	0.0118943
DEJU-limma (F)	IR	239.15	2.73909	11.4	3.01575	10.85	2.73909	0.0453985	0.0115631	0.0434	0.0109564	0.954602	0.0115631	0.9566	0.0109564
DEXSeq	IR	25.85	4.60292	7.25	2.63329	224.15	4.60292	0.22004	0.0845985	0.8966	0.0184117	0.77996	0.0845985	0.1034	0.0184117
JunctionSeq	IR	164.05	6.18551	29.5	5.68007	85.95	6.18551	0.151938	0.0245574	0.3438	0.024742	0.848062	0.0245574	0.6562	0.024742

### Sheet: Unbalanced, n=3
Method	Splicing_pattern	TP.mean	TP.sd	FP.mean	FP.sd	FN.mean	FN.sd	FDR.mean	FDR.sd	FNR.mean	FNR.sd	Precision.mean	Precision.sd	Sensitivity.mean	Sensitivity.sd
DEU-edgeR (simes)	ES	240.35	3.78744	1.55	1.35627	9.65	3.78744	0.00638885	0.00557423	0.0386	0.0151498	0.993611	0.00557423	0.9614	0.0151498
DEU-edgeR (F)	ES	222.25	4.94043	2.35	1.30888	27.75	4.94043	0.0103995	0.00569709	0.111	0.0197617	0.9896	0.00569709	0.889	0.0197617
DEJU-edgeR (simes)	ES	241.25	3.17681	5.9	2.80788	8.75	3.17681	0.0237578	0.0109881	0.035	0.0127072	0.976242	0.0109881	0.965	0.0127072
DEJU-edgeR (F)	ES	233.9	3.50789	7.75	3.69744	16.1	3.50789	0.0317911	0.0144166	0.0644	0.0140315	0.968209	0.0144166	0.9356	0.0140315
DEU-limma (simes)	ES	240.25	3.2747	5.05	2.08945	9.75	3.2747	0.0205021	0.00833369	0.039	0.0130988	0.979498	0.00833369	0.961	0.0130988
DEU-limma (F)	ES	217.85	5.88732	2.4	1.6983	32.15	5.88732	0.0107744	0.00744599	0.1286	0.0235493	0.989226	0.00744599	0.8714	0.0235493
DEJU-limma (simes)	ES	240.55	3.48644	11.55	4.0714	9.45	3.48644	0.0455471	0.0150549	0.0378	0.0139458	0.954453	0.0150549	0.9622	0.0139458
DEJU-limma (F)	ES	231.6	3.57477	7.8	3.83337	18.4	3.57477	0.0322824	0.0149494	0.0736	0.0142991	0.967718	0.0149494	0.9264	0.0142991
DEXSeq	ES	227.4	4.13458	25.75	7.48244	22.6	4.13458	0.101	0.0266583	0.0904	0.0165383	0.899	0.0266583	0.9096	0.0165383
JunctionSeq	ES	165.7	6.8449	39.3	5.56398	84.3	6.8449	0.191349	0.0231305	0.3372	0.0273796	0.808651	0.0231305	0.6628	0.0273796
DEU-edgeR (simes)	MXE	243.85	2.3681	2.2	1.57614	6.15	2.3681	0.00891605	0.00633271	0.0246	0.0094724	0.991084	0.00633271	0.9754	0.0094724
DEU-edgeR (F)	MXE	241.25	2.53138	4.6	2.11262	8.75	2.53138	0.018638	0.00845226	0.035	0.0101255	0.981362	0.00845226	0.965	0.0101255
DEJU-edgeR (simes)	MXE	246	1.74718	7.55	3.39466	4	1.74718	0.0295817	0.0129285	0.016	0.00698871	0.970418	0.0129285	0.984	0.00698871
DEJU-edgeR (F)	MXE	244.3	2.02874	14.75	4.07657	5.7	2.02874	0.0567376	0.0149241	0.0228	0.00811496	0.943262	0.0149241	0.9772	0.00811496
DEU-limma (simes)	MXE	244.6	2.16187	7.95	3.47131	5.4	2.16187	0.0313	0.0132449	0.0216	0.00864748	0.9687	0.0132449	0.9784	0.00864748
DEU-limma (F)	MXE	240.05	2.85574	4.9	2.71254	9.95	2.85574	0.0198785	0.010792	0.0398	0.011423	0.980122	0.010792	0.9602	0.011423
DEJU-limma (simes)	MXE	246.1	1.41049	16.15	4.60292	3.9	1.41049	0.0612773	0.0161613	0.0156	0.00564195	0.938723	0.0161613	0.9844	0.00564195
DEJU-limma (F)	MXE	243.8	2.39737	16.05	4.86096	6.2	2.39737	0.0614899	0.0175271	0.0248	0.00958947	0.93851	0.0175271	0.9752	0.00958947
DEXSeq	MXE	225.75	2.88143	36.9	10.4524	24.25	2.88143	0.139292	0.0350202	0.097	0.0115257	0.860708	0.0350202	0.903	0.0115257
JunctionSeq	MXE	165.5	6.287	53.95	8.0097	84.5	6.287	0.245125	0.0274951	0.338	0.025148	0.754875	0.0274951	0.662	0.025148
DEU-edgeR (simes)	ASS	8.6	2.54227	1.2	1.15166	241.4	2.54227	0.103936	0.0862999	0.9656	0.0101691	0.896064	0.0862999	0.0344	0.0101691
DEU-edgeR (F)	ASS	23.9	5.6092	2	1.58944	226.1	5.6092	0.0744642	0.0496703	0.9044	0.0224368	0.925536	0.0496703	0.0956	0.0224368
DEJU-edgeR (simes)	ASS	204.3	5.55451	4.7	2.36421	45.7	5.55451	0.0223766	0.0111105	0.1828	0.0222181	0.977623	0.0111105	0.8172	0.0222181
DEJU-edgeR (F)	ASS	177.3	6.75979	5.05	2.56443	72.7	6.75979	0.027468	0.0134473	0.2908	0.0270392	0.972532	0.0134473	0.7092	0.0270392
DEU-limma (simes)	ASS	48.7	5.44929	2.4	1.63514	201.3	5.44929	0.0464202	0.0299471	0.8052	0.0217972	0.95358	0.0299471	0.1948	0.0217972
DEU-limma (F)	ASS	23.6	4.46507	1.95	1.43178	226.4	4.46507	0.0744905	0.0486746	0.9056	0.0178603	0.925509	0.0486746	0.0944	0.0178603
DEJU-limma (simes)	ASS	214.8	6.10091	7.3	2.63778	35.2	6.10091	0.0327925	0.0115839	0.1408	0.0244036	0.967207	0.0115839	0.8592	0.0244036
DEJU-limma (F)	ASS	171.45	7.52172	4.9	2.46875	78.55	7.52172	0.0275018	0.013264	0.3142	0.0300869	0.972498	0.013264	0.6858	0.0300869
DEXSeq	ASS	172.95	6.99229	10.3	3.84023	77.05	6.99229	0.055483	0.0187429	0.3082	0.0279692	0.944517	0.0187429	0.6918	0.0279692
JunctionSeq	ASS	152.5	6.84797	21.45	3.61976	97.5	6.84797	0.1233	0.0202856	0.39	0.0273919	0.8767	0.0202856	0.61	0.0273919
DEU-edgeR (simes)	IR	3	1.83533	1.75	1.40955	247	1.83533	0.374561	0.239155	0.988	0.0073413	0.625439	0.239155	0.012	0.0073413
DEU-edgeR (F)	IR	3.85	1.8432	2.9	1.65116	246.15	1.8432	0.429196	0.171988	0.9846	0.00737278	0.570804	0.171988	0.0154	0.00737278
DEJU-edgeR (simes)	IR	212.15	5.36337	5.95	2.01246	37.85	5.36337	0.0271426	0.00865732	0.1514	0.0214535	0.972857	0.00865732	0.8486	0.0214535
DEJU-edgeR (F)	IR	195.55	7.06716	7.05	2.30503	54.45	7.06716	0.0347317	0.0109464	0.2178	0.0282686	0.965268	0.0109464	0.7822	0.0282686
DEU-limma (simes)	IR	4.25	2.4252	3.05	1.73129	245.75	2.4252	0.433162	0.177726	0.983	0.00970079	0.566838	0.177726	0.017	0.00970079
DEU-limma (F)	IR	3.7	2.02874	2.7	1.41793	246.3	2.02874	0.441825	0.189395	0.9852	0.00811496	0.558175	0.189395	0.0148	0.00811496
DEJU-limma (simes)	IR	215.85	5.35355	8.55	2.13923	34.15	5.35355	0.0379595	0.00890919	0.1366	0.0214142	0.96204	0.00890919	0.8634	0.0214142
DEJU-limma (F)	IR	191.3	7.19722	6.95	1.98614	58.7	7.19722	0.0348953	0.00923748	0.2348	0.0287889	0.965105	0.00923748	0.7652	0.0287889
DEXSeq	IR	14.9	3.78223	5.1	2.42574	235.1	3.78223	0.252863	0.0986328	0.9404	0.0151289	0.747137	0.0986328	0.0596	0.0151289
JunctionSeq	IR	157.3	8.04003	14.1	3.89196	92.7	8.04003	0.0819116	0.0208973	0.3708	0.0321601	0.918088	0.0208973	0.6292	0.0321601

### Sheet: Unbalanced, n=5
Method	Splicing_pattern	TP.mean	TP.sd	FP.mean	FP.sd	FN.mean	FN.sd	FDR.mean	FDR.sd	FNR.mean	FNR.sd	Precision.mean	Precision.sd	Sensitivity.mean	Sensitivity.sd
DEU-edgeR (simes)	ES	245.35	1.7252	1.75	1.65036	4.65	1.7252	0.00703426	0.00659393	0.0186	0.0069008	0.992966	0.00659393	0.9814	0.0069008
DEU-edgeR (F)	ES	240.3	2.27342	2.4	2.06219	9.7	2.27342	0.00981105	0.00831304	0.0388	0.00909366	0.990189	0.00831304	0.9612	0.00909366
DEJU-edgeR (simes)	ES	244.25	2.0995	6.9	2.63379	5.75	2.0995	0.027394	0.0102376	0.023	0.00839799	0.972606	0.0102376	0.977	0.00839799
DEJU-edgeR (F)	ES	241.8	2.8764	8.2	3.15561	8.2	2.8764	0.0327084	0.0123645	0.0328	0.0115056	0.967292	0.0123645	0.9672	0.0115056
DEU-limma (simes)	ES	245.45	1.73129	4.75	3.1602	4.55	1.73129	0.0188213	0.0123121	0.0182	0.00692516	0.981179	0.0123121	0.9818	0.00692516
DEU-limma (F)	ES	238.3	2.29645	2.35	1.89945	11.7	2.29645	0.00969277	0.00774373	0.0468	0.0091858	0.990307	0.00774373	0.9532	0.0091858
DEJU-limma (simes)	ES	244.1	2.19809	11.9	3.64042	5.9	2.19809	0.0463223	0.0135731	0.0236	0.00879234	0.953678	0.0135731	0.9764	0.00879234
DEJU-limma (F)	ES	240.9	2.63379	8.35	3.26505	9.1	2.63379	0.0333764	0.0127586	0.0364	0.0105352	0.966624	0.0127586	0.9636	0.0105352
DEXSeq	ES	229.65	3.40704	17.95	3.66312	20.35	3.40704	0.0723773	0.0141831	0.0814	0.0136281	0.927623	0.0141831	0.9186	0.0136281
JunctionSeq	ES	165.3	5.40078	39.95	5.62396	84.7	5.40078	0.194158	0.0213787	0.3388	0.0216031	0.805842	0.0213787	0.6612	0.0216031
DEU-edgeR (simes)	MXE	245.95	1.73129	2.3	1.78001	4.05	1.73129	0.00919935	0.00703193	0.0162	0.00692516	0.990801	0.00703193	0.9838	0.00692516
DEU-edgeR (F)	MXE	245.75	1.74341	4.8	2.39737	4.25	1.74341	0.019058	0.00928538	0.017	0.00697363	0.980942	0.00928538	0.983	0.00697363
DEJU-edgeR (simes)	MXE	246.95	2.2589	9.65	3.80132	3.05	2.2589	0.0373452	0.0141849	0.0122	0.0090356	0.962655	0.0141849	0.9878	0.0090356
DEJU-edgeR (F)	MXE	246.55	2.28208	16.3	3.70064	3.45	2.28208	0.0617777	0.0129315	0.0138	0.00912832	0.938222	0.0129315	0.9862	0.00912832
DEU-limma (simes)	MXE	246.55	1.53811	7.95	2.83725	3.45	1.53811	0.0311072	0.0106986	0.0138	0.00615245	0.968893	0.0106986	0.9862	0.00615245
DEU-limma (F)	MXE	245.55	1.8489	5.25	2.4468	4.45	1.8489	0.0208359	0.00948844	0.0178	0.00739559	0.979164	0.00948844	0.9822	0.00739559
DEJU-limma (simes)	MXE	247.1	2.14966	17.3	4.1052	2.9	2.14966	0.0651767	0.0143075	0.0116	0.00859865	0.934823	0.0143075	0.9884	0.00859865
DEJU-limma (F)	MXE	246.4	2.25715	17.9	4.05099	3.6	2.25715	0.0674898	0.0141679	0.0144	0.00902861	0.93251	0.0141679	0.9856	0.00902861
DEXSeq	MXE	228.05	4.2609	26.4	4.83844	21.95	4.2609	0.103509	0.0173453	0.0878	0.0170436	0.896491	0.0173453	0.9122	0.0170436
JunctionSeq	MXE	164.35	7.17653	53.1	7.68389	85.65	7.17653	0.24378	0.0310833	0.3426	0.0287061	0.75622	0.0310833	0.6574	0.0287061
DEU-edgeR (simes)	ASS	33.6	5.76194	1.85	1.1821	216.4	5.76194	0.0544101	0.0372908	0.8656	0.0230478	0.94559	0.0372908	0.1344	0.0230478
DEU-edgeR (F)	ASS	51.75	7.13682	2.75	1.16416	198.25	7.13682	0.0506352	0.0211117	0.793	0.0285473	0.949365	0.0211117	0.207	0.0285473
DEJU-edgeR (simes)	ASS	227.75	5.01445	6.4	2.98064	22.25	5.01445	0.0272076	0.012433	0.089	0.0200578	0.972792	0.012433	0.911	0.0200578
DEJU-edgeR (F)	ASS	214.5	5	7.15	2.85205	35.5	5	0.032083	0.0124958	0.142	0.02	0.967917	0.0124958	0.858	0.02
DEU-limma (simes)	ASS	90.85	8.4497	2.95	1.2763	159.15	8.4497	0.0316294	0.0140809	0.6366	0.0337988	0.968371	0.0140809	0.3634	0.0337988
DEU-limma (F)	ASS	49.1	7.04048	2.4	1.09545	200.9	7.04048	0.0467563	0.0218017	0.8036	0.0281619	0.953244	0.0218017	0.1964	0.0281619
DEJU-limma (simes)	ASS	232.1	4.84388	9.2	3.10517	17.9	4.84388	0.0380049	0.0126228	0.0716	0.0193755	0.961995	0.0126228	0.9284	0.0193755
DEJU-limma (F)	ASS	210.2	4.84062	6.9	2.33734	39.8	4.84062	0.0316112	0.0103007	0.1592	0.0193625	0.968389	0.0103007	0.8408	0.0193625
DEXSeq	ASS	200.8	5.65313	9.5	3.12039	49.2	5.65313	0.0449885	0.0139275	0.1968	0.0226125	0.955011	0.0139275	0.8032	0.0226125
JunctionSeq	ASS	156.7	5.39103	28.25	5.52387	93.3	5.39103	0.152299	0.0263533	0.3732	0.0215641	0.847701	0.0263533	0.6268	0.0215641
DEU-edgeR (simes)	IR	5.65	1.92696	2.6	1.81804	244.35	1.92696	0.297262	0.162119	0.9774	0.00770782	0.702738	0.162119	0.0226	0.00770782
DEU-edgeR (F)	IR	7.6	2.54227	3.85	1.89945	242.4	2.54227	0.328241	0.144969	0.9696	0.0101691	0.671759	0.144969	0.0304	0.0101691
DEJU-edgeR (simes)	IR	227.8	5.58758	6.9	3.22653	22.2	5.58758	0.0293427	0.0135814	0.0888	0.0223503	0.970657	0.0135814	0.9112	0.0223503
DEJU-edgeR (F)	IR	221.15	6.10673	7.8	3.69352	28.85	6.10673	0.0339979	0.0159006	0.1154	0.0244269	0.966002	0.0159006	0.8846	0.0244269
DEU-limma (simes)	IR	8.65	2.83354	4.2	2.06729	241.35	2.83354	0.323389	0.140716	0.9654	0.0113342	0.676611	0.140716	0.0346	0.0113342
DEU-limma (F)	IR	7.2	2.58742	3.8	2.01573	242.8	2.58742	0.333294	0.152913	0.9712	0.0103497	0.666706	0.152913	0.0288	0.0103497
DEJU-limma (simes)	IR	229	5.16058	9.25	3.79577	21	5.16058	0.0386741	0.0155225	0.084	0.0206423	0.961326	0.0155225	0.916	0.0206423
DEJU-limma (F)	IR	218.7	5.81378	7.6	3.5452	31.3	5.81378	0.0334967	0.0154062	0.1252	0.0232551	0.966503	0.0154062	0.8748	0.0232551
DEXSeq	IR	21.1	3.53777	6.05	2.23548	228.9	3.53777	0.222076	0.0698519	0.9156	0.0141511	0.777924	0.0698519	0.0844	0.0141511
JunctionSeq	IR	163.65	4.7047	22.25	4.52915	86.35	4.7047	0.119315	0.022026	0.3454	0.0188188	0.880685	0.022026	0.6546	0.0188188

### Sheet: Unbalanced, n=10
Method	Splicing_pattern	TP.mean	TP.sd	FP.mean	FP.sd	FN.mean	FN.sd	FDR.mean	FDR.sd	FNR.mean	FNR.sd	Precision.mean	Precision.sd	Sensitivity.mean	Sensitivity.sd
DEU-edgeR (simes)	ES	246.5	1.60591	2.9	1.77408	3.5	1.60591	0.0115921	0.00701286	0.014	0.00642364	0.988408	0.00701286	0.986	0.00642364
DEU-edgeR (F)	ES	246.45	1.53811	3.4	2.23371	3.55	1.53811	0.013551	0.0087579	0.0142	0.00615245	0.986449	0.0087579	0.9858	0.00615245
DEJU-edgeR (simes)	ES	248.1	1.68273	9.6	3.48531	1.9	1.68273	0.0371038	0.01299	0.0076	0.00673092	0.962896	0.01299	0.9924	0.00673092
DEJU-edgeR (F)	ES	248.2	1.57614	10.85	3.45307	1.8	1.57614	0.0417405	0.0127301	0.0072	0.00630455	0.958259	0.0127301	0.9928	0.00630455
DEU-limma (simes)	ES	246.8	1.76516	4.9	2.14966	3.2	1.76516	0.0194275	0.00841359	0.0128	0.00706064	0.980573	0.00841359	0.9872	0.00706064
DEU-limma (F)	ES	246.2	1.60918	3.55	2.01246	3.8	1.60918	0.0141744	0.00794857	0.0152	0.00643674	0.985826	0.00794857	0.9848	0.00643674
DEJU-limma (simes)	ES	248.2	1.60918	12.9	3.05907	1.8	1.60918	0.0492846	0.0111007	0.0072	0.00643674	0.950715	0.0111007	0.9928	0.00643674
DEJU-limma (F)	ES	248.15	1.59852	10.7	2.73573	1.85	1.59852	0.0412528	0.0101677	0.0074	0.00639408	0.958747	0.0101677	0.9926	0.00639408
DEXSeq	ES	229.85	4.60292	10.7	2.61775	20.15	4.60292	0.0444412	0.0105753	0.0806	0.0184117	0.955559	0.0105753	0.9194	0.0184117
JunctionSeq	ES	168.15	7.3361	37.55	7.7424	81.85	7.3361	0.181886	0.0317949	0.3274	0.0293444	0.818114	0.0317949	0.6726	0.0293444
DEU-edgeR (simes)	MXE	246.85	1.46089	4.45	1.93241	3.15	1.46089	0.0176564	0.00751446	0.0126	0.00584357	0.982344	0.00751446	0.9874	0.00584357
DEU-edgeR (F)	MXE	246.95	1.46808	6.15	2.059	3.05	1.46808	0.0242443	0.00793347	0.0122	0.00587233	0.975756	0.00793347	0.9878	0.00587233
DEJU-edgeR (simes)	MXE	248.7	1.0311	12.1	3.27511	1.3	1.0311	0.0462632	0.0119588	0.0052	0.00412438	0.953737	0.0119588	0.9948	0.00412438
DEJU-edgeR (F)	MXE	248.65	1.03999	18.05	4.13553	1.35	1.03999	0.0674873	0.0144425	0.0054	0.00415996	0.932513	0.0144425	0.9946	0.00415996
DEU-limma (simes)	MXE	246.95	1.46808	8.55	2.58488	3.05	1.46808	0.0333863	0.00983579	0.0122	0.00587233	0.966614	0.00983579	0.9878	0.00587233
DEU-limma (F)	MXE	246.95	1.46808	6.35	2.059	3.05	1.46808	0.0250175	0.00793963	0.0122	0.00587233	0.974982	0.00793963	0.9878	0.00587233
DEJU-limma (simes)	MXE	248.7	1.0311	18.35	4.2087	1.3	1.0311	0.0685122	0.014711	0.0052	0.00412438	0.931488	0.014711	0.9948	0.00412438
DEJU-limma (F)	MXE	248.7	1.0311	17.55	3.47131	1.3	1.0311	0.0657789	0.0122036	0.0052	0.00412438	0.934221	0.0122036	0.9948	0.00412438
DEXSeq	MXE	225.9	4.95134	13.7	2.07998	24.1	4.95134	0.0571344	0.00823205	0.0964	0.0198054	0.942866	0.00823205	0.9036	0.0198054
JunctionSeq	MXE	164	6.31623	44.35	6.11534	86	6.31623	0.212205	0.0216936	0.344	0.0252649	0.787795	0.0216936	0.656	0.0252649
DEU-edgeR (simes)	ASS	133	6.57747	3.25	1.61815	117	6.57747	0.0236707	0.0114875	0.468	0.0263099	0.976329	0.0114875	0.532	0.0263099
DEU-edgeR (F)	ASS	112.7	4.99579	3.95	1.79106	137.3	4.99579	0.0337069	0.0150874	0.5492	0.0199832	0.966293	0.0150874	0.4508	0.0199832
DEJU-edgeR (simes)	ASS	244.8	2.21478	9.25	3.12671	5.2	2.21478	0.0362244	0.0117565	0.0208	0.00885913	0.963776	0.0117565	0.9792	0.00885913
DEJU-edgeR (F)	ASS	240.35	2.8149	10.3	3.09669	9.65	2.8149	0.0409498	0.0118134	0.0386	0.0112596	0.95905	0.0118134	0.9614	0.0112596
DEU-limma (simes)	ASS	163.75	4.65522	4.4	1.93037	86.25	4.65522	0.0260701	0.011178	0.345	0.0186209	0.97393	0.011178	0.655	0.0186209
DEU-limma (F)	ASS	104.05	5.02075	3.9	1.88903	145.95	5.02075	0.0360329	0.0172065	0.5838	0.020083	0.963967	0.0172065	0.4162	0.020083
DEJU-limma (simes)	ASS	245.3	2.22663	11.85	3.23265	4.7	2.22663	0.0459233	0.0119077	0.0188	0.00890653	0.954077	0.0119077	0.9812	0.00890653
DEJU-limma (F)	ASS	238.9	3.12713	9.9	3.19374	11.1	3.12713	0.0396334	0.0122757	0.0444	0.0125085	0.960367	0.0122757	0.9556	0.0125085
DEXSeq	ASS	218.65	4.95533	8.75	2.48945	31.35	4.95533	0.0384674	0.0107606	0.1254	0.0198213	0.961533	0.0107606	0.8746	0.0198213
JunctionSeq	ASS	159.4	5.74365	32.25	5.60897	90.6	5.74365	0.167831	0.0251465	0.3624	0.0229746	0.832169	0.0251465	0.6376	0.0229746
DEU-edgeR (simes)	IR	8.55	2.18789	4.9	1.88903	241.45	2.18789	0.363675	0.127677	0.9658	0.00875154	0.636325	0.127677	0.0342	0.00875154
DEU-edgeR (F)	IR	10.05	2.99956	6.35	1.8432	239.95	2.99956	0.393479	0.122135	0.9598	0.0119982	0.606521	0.122135	0.0402	0.0119982
DEJU-edgeR (simes)	IR	241.8	2.6872	10.5	2.83772	8.2	2.6872	0.0415427	0.0109547	0.0328	0.0107488	0.958457	0.0109547	0.9672	0.0107488
DEJU-edgeR (F)	IR	240.8	2.6872	11.75	3.33837	9.2	2.6872	0.0464128	0.0128054	0.0368	0.0107488	0.953587	0.0128054	0.9632	0.0107488
DEU-limma (simes)	IR	11.35	2.51888	6.85	2.0844	238.65	2.51888	0.375364	0.0987029	0.9546	0.0100755	0.624636	0.0987029	0.0454	0.0100755
DEU-limma (F)	IR	9.75	2.61323	6.4	1.84676	240.25	2.61323	0.399677	0.116225	0.961	0.0104529	0.600323	0.116225	0.039	0.0104529
DEJU-limma (simes)	IR	242.4	2.37088	12.55	3.47131	7.6	2.37088	0.0491129	0.013119	0.0304	0.0094835	0.950887	0.013119	0.9696	0.0094835
DEJU-limma (F)	IR	240	3.22817	11.45	3.47131	10	3.22817	0.0454066	0.0132854	0.04	0.0129127	0.954593	0.0132854	0.96	0.0129127
DEXSeq	IR	26.7	3.97492	7.15	2.5808	223.3	3.97492	0.210395	0.0735313	0.8932	0.0158997	0.789605	0.0735313	0.1068	0.0158997
JunctionSeq	IR	164	5.81287	28.75	7.01783	86	5.81287	0.148204	0.0308445	0.344	0.0232515	0.851796	0.0308445	0.656	0.0232515
