## Supplementary Table 4 for "Incorporating exon-exon junction reads enhances differential splicing detection"

### Sheet: Simes test
GeneID	Chr	Strand	Symbol	NExons	P.Value	FDR
ENSMUSG00000028337.15	chr4	-	Coro2a	27	5.63409e-18	7.44151e-14
ENSMUSG00000029064.16	chr4	+	Gnb1	26	7.15317e-10	1.57465e-06
ENSMUSG00000030203.18	chr6	-	Dusp16	20	5.69091e-07	0.000862906
ENSMUSG00000021339.5	chr13	-	Mrs2	20	5.87988e-07	0.000862906
ENSMUSG00000087366.9	chr4	+	Junos	24	1.41041e-06	0.00169352
ENSMUSG00000030649.19	chr7	+	Anapc15	24	2.00068e-06	0.00203269
ENSMUSG00000001847.15	chr5	-	Rac1	22	2.23955e-06	0.00204372
ENSMUSG00000058835.15	chr2	-	Abi1	27	3.73224e-06	0.00308096
ENSMUSG00000035671.7	chr8	-	Zswim4	31	4.17711e-06	0.00324537
ENSMUSG00000020900.16	chr11	+	Myh10	70	4.73775e-06	0.00347645
ENSMUSG00000028865.15	chr4	+	Cd164l2	12	9.80291e-06	0.00647384
ENSMUSG00000029381.17	chr5	+	Shroom3	25	1.25017e-05	0.00717925
ENSMUSG00000097305.4	chr17	+	Gm17276	4	1.56126e-05	0.00859212
ENSMUSG00000023017.11	chr15	+	Asic1	13	1.67337e-05	0.00884076
ENSMUSG00000020044.14	chr10	+	Timp3	9	1.82207e-05	0.00892976
ENSMUSG00000039230.15	chr11	+	Tbcd	59	1.82543e-05	0.00892976
ENSMUSG00000026335.17	chr1	-	Pam	46	3.28233e-05	0.0139848
ENSMUSG00000031565.19	chr8	+	Fgfr1	42	3.39628e-05	0.0140181
ENSMUSG00000066900.12	chr5	-	Suds3	22	5.77988e-05	0.0205138
ENSMUSG00000001211.16	chr10	-	Agpat3	23	5.90192e-05	0.0205138
ENSMUSG00000001768.17	chr2	+	Rin2	45	6.08898e-05	0.0206213
ENSMUSG00000023039.18	chr15	+	Krt7	20	7.07955e-05	0.0227614
ENSMUSG00000024603.9	chr18	+	Dctn4	24	7.23999e-05	0.0227614
ENSMUSG00000098702.3	chr18	+	1500015A07Rik	2	7.41018e-05	0.0227614
ENSMUSG00000073067.11	chr6	-	9130019P16Rik	3	7.65794e-05	0.0227614
ENSMUSG00000025647.17	chr9	+	Shisa5	16	7.71876e-05	0.0227614
ENSMUSG00000002985.17	chr7	-	Apoe	11	7.96951e-05	0.0228829
ENSMUSG00000032554.16	chr9	-	Trf	56	9.40512e-05	0.0264304
ENSMUSG00000106874.3	chr6	-	Gm20186	5	9.79298e-05	0.026947
ENSMUSG00000022865.15	chr16	+	Cxadr	17	0.000101624	0.0273928
ENSMUSG00000030409.17	chr7	+	Dmpk	34	0.000116211	0.0306009
ENSMUSG00000045744.12	chr17	+	Bricd5	10	0.00012044	0.0306009
ENSMUSG00000011832.17	chr8	+	Evi5l	31	0.000121927	0.0306009
ENSMUSG00000031133.13	chrX	-	Arhgef6	47	0.000122793	0.0306009
ENSMUSG00000020085.16	chr10	+	Aifm2	17	0.000134105	0.0328011
ENSMUSG00000027620.17	chr2	-	Rbm39	61	0.000190626	0.0443869

### Sheet: F test
GeneID	Chr	Strand	Symbol	NExons	gene.F	P.Value	FDR
ENSMUSG00000028337.15	chr4	-	Coro2a	27	12.5816	7.6497e-23	5.05186e-19
ENSMUSG00000030409.17	chr7	+	Dmpk	34	4.52393	1.38747e-10	9.6451e-08
ENSMUSG00000017210.15	chr11	-	Med24	54	3.14762	1.77404e-09	9.33499e-07
ENSMUSG00000031813.9	chr8	+	Mvb12a	17	7.00273	1.8376e-09	9.33499e-07
ENSMUSG00000045744.12	chr17	+	Bricd5	10	11.8318	2.08263e-09	1.01879e-06
ENSMUSG00000002885.15	chr8	-	Adgre5	34	3.84009	1.23067e-08	5.41823e-06
ENSMUSG00000045679.15	chr12	-	Pqlc3	11	9.11158	2.30675e-08	9.44844e-06
ENSMUSG00000090841.3	chr10	-	Myl6	23	4.84786	2.36068e-08	9.44844e-06
ENSMUSG00000027620.17	chr2	-	Rbm39	61	2.64379	7.3247e-08	2.68735e-05
ENSMUSG00000079179.11	chr12	+	Rab10os	16	5.77661	1.5325e-07	5.22964e-05
ENSMUSG00000035671.7	chr8	-	Zswim4	31	3.60031	2.17069e-07	6.66756e-05
ENSMUSG00000020812.20	chr11	+	Snhg16	12	7.04592	2.96515e-07	8.90083e-05
ENSMUSG00000058558.13	chr5	+	Rpl5	17	5.26591	3.27123e-07	9.60143e-05
ENSMUSG00000106874.3	chr6	-	Gm20186	5	17.1087	4.93776e-07	0.000135871
ENSMUSG00000029064.16	chr4	+	Gnb1	26	3.8404	5.16999e-07	0.000139358
ENSMUSG00000043059.17	chr5	-	Zfp513	6	12.2492	1.49567e-06	0.000366108
ENSMUSG00000031075.20	chr7	-	Ano1	62	2.34679	1.99582e-06	0.000470727
ENSMUSG00000001794.14	chr7	-	Capns1	27	3.49481	2.08077e-06	0.000482155
ENSMUSG00000026554.16	chr1	+	Dcaf8	29	3.31838	2.59765e-06	0.000571829
ENSMUSG00000013483.15	chr11	+	Card14	37	2.90719	2.88539e-06	0.000614681
ENSMUSG00000024603.9	chr18	+	Dctn4	24	3.66991	3.00084e-06	0.000629128
ENSMUSG00000021339.5	chr13	-	Mrs2	20	4.07047	3.49801e-06	0.000710796
ENSMUSG00000026773.20	chr2	-	Pfkfb3	45	2.58889	4.96663e-06	0.000950713
ENSMUSG00000028382.16	chr4	-	Ptbp3	42	2.66841	5.04414e-06	0.000951758
ENSMUSG00000039671.19	chr2	-	Zmynd8	46	2.51808	7.50186e-06	0.00135732
ENSMUSG00000053714.10	chr7	+	4732471J01Rik	15	4.65436	8.32597e-06	0.00148607
ENSMUSG00000026821.17	chr2	+	Ralgds	56	2.30033	9.48087e-06	0.00164768
ENSMUSG00000030203.18	chr6	-	Dusp16	20	3.8062	1.00668e-05	0.00172678
ENSMUSG00000021710.12	chr13	-	Nln	25	3.23002	1.78253e-05	0.00277908
ENSMUSG00000030493.14	chr7	-	Faap24	6	9.35204	1.78847e-05	0.00277908
ENSMUSG00000018449.13	chr11	+	Rpain	15	4.33669	2.12805e-05	0.00323072
ENSMUSG00000030403.10	chr7	-	Vasp	27	3.06103	2.2183e-05	0.00332947
ENSMUSG00000022574.8	chr15	-	Naprt	21	3.48832	2.43311e-05	0.00361015
ENSMUSG00000026131.21	chr1	+	Dst	195	1.55127	2.45998e-05	0.00361015
ENSMUSG00000029359.14	chr5	+	Tesc	10	5.72525	2.56963e-05	0.00372963
ENSMUSG00000001211.16	chr10	-	Agpat3	23	3.30053	2.60091e-05	0.00373401
ENSMUSG00000033268.9	chr2	+	Duox1	13	4.67082	2.84707e-05	0.00404345
ENSMUSG00000027255.15	chr2	+	Arfgap2	33	2.71028	3.34949e-05	0.0047064
ENSMUSG00000022865.15	chr16	+	Cxadr	17	3.85059	3.53509e-05	0.0048637
ENSMUSG00000005871.16	chr18	+	Apc	36	2.59056	3.72871e-05	0.00502539
ENSMUSG00000006024.14	chr7	+	Napa	22	3.29638	3.83225e-05	0.00511276
ENSMUSG00000027472.15	chr2	-	Pdrg1	11	5.11372	3.97207e-05	0.00524631
ENSMUSG00000032294.18	chr9	+	Pkm	32	2.72064	4.02651e-05	0.00526556
ENSMUSG00000001847.15	chr5	-	Rac1	22	3.27783	4.16564e-05	0.00536134
ENSMUSG00000007812.17	chr5	+	Zfp655	15	4.09301	4.42552e-05	0.00556688
ENSMUSG00000026179.15	chr1	+	Pnkd	14	4.15129	6.37599e-05	0.00772606
ENSMUSG00000026277.15	chr1	-	Stk25	26	2.91407	6.64798e-05	0.00798242
ENSMUSG00000072235.7	chr15	-	Tuba1a	5	9.37255	7.52135e-05	0.00879568
ENSMUSG00000010651.5	chr9	-	Acaa1b	16	3.76645	7.52508e-05	0.00879568
ENSMUSG00000066900.12	chr5	-	Suds3	22	3.12436	8.31756e-05	0.0095529
ENSMUSG00000000915.16	chr5	+	Hip1r	65	1.98395	8.94858e-05	0.0101266
ENSMUSG00000059142.17	chr17	-	Zfp945	11	4.73509	8.97044e-05	0.0101266
ENSMUSG00000023994.14	chr17	-	Nfya	22	3.09055	9.68918e-05	0.0108453
ENSMUSG00000073856.12	chr7	+	Iqck	2	27.5742	0.000112231	0.0123529
ENSMUSG00000037608.17	chr10	+	Bclaf1	33	2.51906	0.000117897	0.0128693
ENSMUSG00000029635.16	chr5	+	Cdk8	32	2.53419	0.000132703	0.0143667
ENSMUSG00000036372.15	chr19	+	Tmem258	8	5.73536	0.000137133	0.0147256
ENSMUSG00000038828.14	chr5	+	Tmem214	31	2.54768	0.000151787	0.0160384
ENSMUSG00000021226.8	chr12	+	Acot2	5	8.45102	0.000159374	0.0167065
ENSMUSG00000096992.4	chr1	-	Gm26788	3	14.6906	0.00016602	0.0169621
ENSMUSG00000029772.18	chr6	+	Ahcyl2	37	2.3537	0.00016695	0.0169621
ENSMUSG00000030314.17	chr6	+	Atg7	33	2.45474	0.000179536	0.0181016
ENSMUSG00000041037.9	chr7	+	Irgq	5	8.22688	0.000191146	0.0191262
ENSMUSG00000022270.17	chr15	+	Retreg1	18	3.25397	0.000197495	0.0196129
ENSMUSG00000057092.13	chr7	-	Fxyd3	16	3.46521	0.000203028	0.0200119
ENSMUSG00000074643.13	chr2	-	Cpne1	37	2.31529	0.000219261	0.0214518
ENSMUSG00000104217.2	chr1	+	Gm37988	7	5.9676	0.000237138	0.0228622
ENSMUSG00000053175.18	chr7	-	Bcl3	27	2.62645	0.000239567	0.022929
ENSMUSG00000040591.19	chr2	-	Cstpp1	13	3.85299	0.000242868	0.0230777
ENSMUSG00000029823.17	chr6	+	Luc7l2	35	2.3476	0.000250064	0.0234972
ENSMUSG00000040479.13	chr2	-	Dgkz	66	1.88338	0.00025438	0.0236187
ENSMUSG00000020894.17	chr11	+	Vamp2	7	5.9107	0.000255714	0.0236187
ENSMUSG00000068245.15	chr14	-	Phf11d	18	3.17312	0.000267083	0.0244974
ENSMUSG00000002031.14	chr9	+	Ift46	26	2.64575	0.000274385	0.0249936
ENSMUSG00000022967.14	chr16	+	Ifnar1	22	2.85444	0.000281786	0.025492
ENSMUSG00000001768.17	chr2	+	Rin2	45	2.11528	0.000297488	0.0267294
ENSMUSG00000032000.18	chr9	-	Birc3	33	2.37319	0.000305168	0.0272342
ENSMUSG00000026927.18	chr2	-	Entr1	20	2.96382	0.000316437	0.0280504
ENSMUSG00000039285.13	chr9	+	Azi2	23	2.74821	0.000350268	0.030638
ENSMUSG00000020654.16	chr12	+	Adcy3	20	2.9335	0.000358744	0.031173
ENSMUSG00000085890.9	chr11	+	Tnfsf13os	17	3.16165	0.000394446	0.0338922
ENSMUSG00000028126.17	chr3	-	Pip5k1a	32	2.36129	0.000396803	0.0338922
ENSMUSG00000026771.15	chr2	-	Spopl	20	2.90858	0.000397736	0.0338922
ENSMUSG00000022160.19	chr14	-	Mettl3	20	2.86879	0.000468951	0.0394516
ENSMUSG00000027649.16	chr2	+	Ctnnbl1	34	2.27873	0.000473716	0.0396003
ENSMUSG00000106864.4	chr5	-	Gtf3c2	23	2.67888	0.000485477	0.040016
ENSMUSG00000027422.16	chr2	-	Rrbp1	56	1.91652	0.000486247	0.040016
ENSMUSG00000040414.9	chr19	-	Slc25a28	6	6.13092	0.000487778	0.040016
ENSMUSG00000098950.8	chr2	-	Gm28036	22	2.72676	0.000501979	0.0406757
ENSMUSG00000030533.17	chr7	-	Unc45a	41	2.11652	0.000513132	0.0410243
ENSMUSG00000027427.14	chr2	+	Polr3f	17	3.08663	0.000514768	0.0410243
ENSMUSG00000025202.9	chr19	+	Scd3	3	11.7491	0.00051667	0.0410243
ENSMUSG00000079215.9	chr5	+	Zfp664	16	3.18388	0.000518705	0.0410243
ENSMUSG00000025647.17	chr9	+	Shisa5	16	3.17236	0.000539123	0.0423363
ENSMUSG00000021156.18	chr13	-	Zmynd11	33	2.28294	0.000546534	0.0424625
ENSMUSG00000000881.13	chrX	+	Dlg3	30	2.36687	0.000556857	0.0430115
ENSMUSG00000033033.11	chr19	-	Calhm2	3	11.5624	0.000560999	0.0430795
ENSMUSG00000091306.3	chr14	+	Gm17606	4	8.56419	0.000567818	0.0432192
ENSMUSG00000027366.13	chr2	-	Sppl2a	32	2.30377	0.000569363	0.0432192
ENSMUSG00000031902.11	chr8	+	Nfatc3	18	2.96678	0.000578548	0.0436655
ENSMUSG00000010492.11	chr2	+	Uckl1os	5	6.93028	0.000596163	0.0447393
ENSMUSG00000020085.16	chr10	+	Aifm2	17	3.03906	0.000609584	0.045488
ENSMUSG00000020346.17	chr11	+	Mgat1	11	3.87553	0.000614783	0.0455708
ENSMUSG00000018727.20	chr11	-	Cpsf4l	16	3.13196	0.000617593	0.0455708
ENSMUSG00000096768.9	chrY	+	Gm47283	118	1.56295	0.000634003	0.0465217
ENSMUSG00000100779.2	chr11	-	Gm29292	2	18.7435	0.000653167	0.0476631
ENSMUSG00000002320.16	chr14	-	Tm9sf1	15	3.21782	0.000664031	0.0481897
ENSMUSG00000019179.11	chr5	+	Mdh2	19	2.85222	0.000668069	0.0482178
ENSMUSG00000035640.19	chr10	-	Cbarp	27	2.4348	0.000678621	0.0487132
ENSMUSG00000020044.14	chr10	+	Timp3	9	4.34154	0.000695347	0.0488269
ENSMUSG00000060036.15	chr15	-	Rpl3	18	2.91775	0.000695459	0.0488269
ENSMUSG00000022663.4	chr16	+	Atg3	20	2.77336	0.000696212	0.0488269
ENSMUSG00000000827.19	chr2	+	Tpd52l2	19	2.84158	0.000696738	0.0488269
ENSMUSG00000029146.15	chr5	+	Snx17	24	2.55342	0.000698689	0.0488269
ENSMUSG00000008393.10	chr16	-	Carhsp1	7	5.15228	0.000718969	0.0499797
